# Protein hyperacylation links mitochondrial dysfunction with nuclear organization

**DOI:** 10.1101/2020.10.23.350892

**Authors:** John Smestad, Micah McCauley, Matthew Amato, Yuning Xiong, Juan Liu, Yi-Cheng Sin, Jake Ellingson, Yue Chen, Fatimah Al Khazal, Brandon Wilbanks, Jeong-Heon Lee, Tamas Ordog, Ioulia Rouzina, Mark Williams, Jason W. Locasale, L. James Maher

## Abstract

Cellular metabolism is linked to epigenetics, but the biophysical effects of metabolism on chromatin structure and implications for gene regulation remain largely unknown. Here, using a broken tricarboxylic acid (TCA) cycle and disrupted electron transport chain (ETC) exemplified by succinate dehydrogenase subunit C (SDHC) deficiency, we investigated the effects of metabolism on chromatin architecture over multiple distance scales [nucleosomes (∼10^2^ bp), topologically-associated domains (TADs; ∼10^5^ – 10^6^ bp), and chromatin compartments (10^6^ – 10^8^ bp)]. Metabolically-driven hyperacylation of histones led to weakened nucleosome positioning in multiple types of chromatin, and we further demonstrate that lysine acylation directly destabilizes histone octamer-DNA interactions. Hyperacylation of cohesin subunits correlated with decreased mobility on interphase chromatin and increased TAD boundary strength, suggesting that cohesin is metabolically regulated. Erosion of chromatin compartment distinctions reveals metabolic regulation of chromatin liquid-liquid phase separation. The TCA cycle and ETC thus modulate chromatin structure over multiple distance scales.
