## Supplementary material for "Protein hyperacylation links mitochondrial dysfunction with nuclear organization": Dataset S1. Polar metabolomics data

### Sheet: stats_testing_metabolites_20181
Name	Chemical_Formaula	MZ	SDHC_KO_1	SDHC_KO_2	SDHC_KO_3	Control1	Control2	Control3	HMDB	PubChem	KEGG	p-value	logFC	adj_p-value
Hypotaurine	C2H7NO2S	108.012	2.06448e+07	2.11159e+07	2.05999e+07	1.53812e+07	1.76927e+07	1.85071e+07	HMDB00965	107812	C00519	0.0576721	0.273795	0.0793318
Taurine	C2H7NO3S	124.007	1719139219	1748360956	1704674630	1867897773	2036882469	2114932940	HMDB00251	1123	C00245	0.0566223	-0.218924	0.078599
Glycerol 3-phosphate	C3H9O6P	171.006	2.29996e+07	2.42542e+07	2.57105e+07	2.50845e+07	3.05026e+07	3.01392e+07	HMDB00126	439162	C00093	0.120347	-0.232548	0.154369
O-Phospho-L-serine	C3H8NO6P	184.002	3.12298e+06	2.59111e+06	2.75825e+06	8.06382e+06	1.09983e+07	1.29679e+07	HMDB01721	106	C01005	0.0301033	-1.91859	0.0455293
L-erythrulose	C4H8O4	119.035	3.18401e+06	3.12945e+06	3.75765e+06	6.25302e+06	7.09561e+06	7.43122e+06	HMDB06293	5460032	C02045	0.00240392	-1.04496	0.00713132
L-threonate	C4H8O5	135.03	3.85292e+07	3.53616e+07	3.3234e+07	4.22279e+07	3.95971e+07	3.8186e+07	HMDB00943	151152	C01620	0.0957962	-0.163875	0.124987
D-Erythrose 4-phosphate	C4H9O7P	199.001	5.37787e+06	5.27431e+06	6.24957e+06	3.68127e+06	4.17297e+06	5.28905e+06	HMDB01321	122357	C00279	0.102945	0.362846	0.132607
N-phosphocreatinate	C4H10N3O5P	210.029	1.13112e+08	113238206	108743037	9.26798e+07	1.05438e+08	1.0952e+08	HMDB01511	587	C02305	0.206944	0.123327	0.253673
3-methyl-2-oxobutanoate	C5H8O3	115.04	4.49897e+06	4.92852e+06	4.68377e+06	3.23175e+06	3.65645e+06	3.62258e+06	HMDB00019	49	C00141	0.00296613	0.424978	0.00808616
Xanthine	C5H4N4O2	151.026	2.82598e+07	2.52754e+07	2.7066e+07	1.56067e+07	1.65065e+07	1.62707e+07	HMDB00292	1188	C00385	0.00359349	0.736272	0.00902829
(S)-dihydroorotate	C5H6N2O4	157.025	2.3851e+06	2.81288e+06	2.65865e+06	1.75643e+07	2.20342e+07	2.45154e+07	HMDB03349	439216	C00337	0.0113274	-3.02866	0.0209971
7,9-dihydro-1H-purine-2688(3H)-trione	C5H4N4O3	167.021	1.95846e+06	2.07179e+06	2.11691e+06	2.77736e+06	2.92321e+06	2.73726e+06	NA	NA	NA	0.000572183	-0.456952	0.00315775
N-Carbamoyl-L-aspartate	C5H8N2O5	175.036	2.01546e+06	2.01476e+06	2.01903e+06	1.51793e+07	1.78778e+07	1.60792e+07	HMDB00828	93072	C00438	0.00303667	-3.02196	0.00816944
5-Hydroxyisourate	C5H4N4O4	183.016	838765	768971	894757	980600	938177	1.01441e+06	HMDB30097	250388	C11821	0.0375713	-0.229103	0.0552361
(R)-2-hydroxy-4-methylpentanoate	C6H12O3	131.071	872617	928702	1.03183e+06	590120	550570	554455	HMDB00624	439960	C03264	0.0105728	0.741	0.0197185
4-nitrophenolate	C6H5NO3	138.02	4.45863e+06	4.59664e+06	4.28199e+06	4.39897e+06	4.24953e+06	3.62785e+06	NA	NA	NA	0.270265	0.119579	0.319691
2-methylglutaconic acid	C6H8O4	143.035	4.01014e+06	3.87798e+06	4.73609e+06	6.92525e+06	7.62896e+06	8.40591e+06	HMDB02266	6368126		0.0044507	-0.862937	0.0105704
adipic acid	C6H10O4	145.051	1.06014e+06	1.68695e+06	929557	1.3769e+06	1.09536e+06	1.28445e+06	HMDB00448	196	C06104	0.922352	-0.0310815	0.925396
lysine	C6H14N2O2	145.098	8.20947e+07	8.10093e+07	8.32687e+07	4.05809e+07	4.58658e+07	4.8756e+07	HMDB00182	5962	C00047	0.00245547	0.865718	0.00717752
2-aminomuconate	C6H7NO4	156.03	209939	167998	178552	190331	116394	125926	HMDB01241	5280499	C02220	0.213665	0.363149	0.26086
arginine	C6H14N4O2	173.104	3.30737e+07	3.29183e+07	3.46198e+07	1.62156e+07	1.80524e+07	1.93195e+07	HMDB00517	6322	C00062	0.000396338	0.908833	0.00256355
L-Fucose 1-phosphate	C6H13O8P	243.028	1.38512e+06	1.28103e+06	1.40217e+06	1.66414e+06	1.81702e+06	1.76861e+06	HMDB01265	439871	C02985	0.00288892	-0.367821	0.00808616
D-Glucosamine 6-phosphate	C6H14NO8P	258.038	7.48525e+06	7.90515e+06	7.9245e+06	5.45111e+06	6.18609e+06	6.65323e+06	HMDB01254	439217	C00352	0.0275288	0.350164	0.042481
6-Phosphogluconic acid	C6H13O10P	275.017	1.79391e+06	1.50598e+06	2.27095e+06	1.87555e+06	2.38454e+06	3.09334e+06	HMDB01316	91493	C00345	0.240284	-0.400523	0.289866
4-hydroxybenzoate/Gentisate aldehyde	C7H6O3	137.024	1.75915e+06	1.69944e+06	1.64893e+06	1.59271e+06	1.48112e+06	1.41973e+06	HMDB00500	135	C00156	0.0349767	0.184765	0.051868
quinolinate	C7H5NO4	166.015	1.73111e+06	1.22813e+06	1.13475e+06	995251	593449	303293	HMDB00232	1066	C03722	0.0551204	1.1136	0.0768651
N-acetyl-L-glutamate	C7H11NO5	188.056	3.72874e+06	3.03499e+06	3.11373e+06	3.90868e+06	3.57288e+06	3.41229e+06	HMDB01138	185	C00624	0.277448	-0.141302	0.325653
Sedoheptulose 7-phosphate	C7H15O10P	289.033	1.92901e+07	1.87791e+07	2.01493e+07	6.22608e+06	7.03083e+06	8.1907e+06	METPA0585	NA	C05382	0.000131015	1.44066	0.00139052
4-pyridoxate	C8H9NO4	182.046	531041	584515	546094	467408	553647	460007	HMDB00017	6723	C00847	0.173672	0.165985	0.215495
fructoseglycine	C8H15NO7	236.078	1.00714e+07	1.36406e+07	1.30661e+07	3.43096e+06	3.29342e+06	2.76508e+06	HMDB60278	3081391		0.0123191	1.95445	0.022282
N2-Formyl-N1-(5-phospho-D-ribosyl)glycinamide	C8H15N2O9P	313.044	1.80549e+06	1.81908e+06	1.549e+06	5.64744e+06	6.46762e+06	6.1465e+06	METPA0491	NA	C04376	0.00109505	-1.81958	0.00418555
nonanoate	C9H18O2	157.123	3.54957e+07	3.74295e+07	3.62918e+07	3.20739e+07	3.14326e+07	3.15041e+07	HMDB00847	8158	C01601	0.00766375	0.201038	0.015429
(4-hydroxy-3-methoxyphenyl)acetaldehyde	C9H10O3	165.056	1.18835e+06	1.20043e+06	1.16826e+06	981834	922731	991403	HMDB05175	151276	C05581	0.00367257	0.296633	0.00915133
4-hydroperoxy-2-nonenal	C9H16O3	171.103	3.31761e+06	3.79107e+06	3.46458e+06	3.32348e+06	2.9423e+06	2.74738e+06	HMDB60287	NA		0.0792086	0.230316	0.105611
Azelaic acid	C9H16O4	187.098	3.96814e+06	5.70611e+06	3.55618e+06	4.22996e+06	3.03347e+06	2.86905e+06	HMDB00784	2266	C08261	0.26978	0.384873	0.319691
carnosine	C9H14N4O3	225.099	1.27688e+08	1.02588e+08	9.2354e+07	2.52006e+07	1.17594e+07	9.56476e+06	HMDB00033	439224	C00386	0.00512126	2.79381	0.0117057
gama-L-glutamyl-L-alpha-aminobutyrate	C9H16N2O5	231.099	8.32757e+06	8.95011e+06	8.67738e+06	2.84526e+06	3.44189e+06	2.7203e+06	NA	NA	NA	5.37e-05	1.52683	0.000777116
Galactosylglycerol	C9H18O8	253.093	1.08861e+06	1.16749e+06	1.04224e+06	1.19046e+06	1.45941e+06	1.11798e+06	HMDB06790	656504	C05401	0.267638	-0.191999	0.319066
S-[2-carboxy-1-(1 H-imidazol-4-yl)ethyl]-L-cysteine	C9H13N3O4S	258.055	3.60905e+06	3.84165e+06	3.80576e+06	8.14242e+06	8.1377e+06	8.57062e+06	NA	NA	NA	0.000109673	-1.14254	0.00133362
N-acetyl-seryl-aspartate	C9H14N2O7	261.073	2.32127e+07	2.2801e+07	2.32001e+07	1.54775e+07	1.78353e+07	1.70526e+07	NA	NA	NA	0.0098354	0.45863	0.0186873
3-Deoxy-D-glycero-D-galacto-2-nonulosonic acid	C9H16O9	267.072	9.62669e+06	9.64574e+06	9.56074e+06	1.15442e+07	1.13988e+07	1.178e+07	HMDB00425	22833524		0.00210978	-0.268162	0.00647852
caprate	C10H20O2	171.139	4.02496e+07	4.19547e+07	4.23837e+07	3.59383e+07	3.53769e+07	3.30724e+07	HMDB00511	2969	C01571	0.00455613	0.255214	0.0107369
w-hydroxydecanoicacid	C10H20O3	187.134	1.26853e+06	1.36814e+06	1.3388e+06	415587	440193	435083	HMDB02203	26612		0.00058169	1.62279	0.00315775
N(omega)-(L-Arginino)succinate	C10H18N4O6	289.115	580429	639425	510212	1.31459e+06	1.45207e+06	1.47262e+06	HMDB00052	16950	C03406	0.000273574	-1.293	0.00189015
dIMP	C10H13N4O7P	331.045	374674	940433	1.16051e+06	1.97586e+06	2.32634e+06	2.59015e+06	HMDB06555	91531	C06196	0.00891388	-1.47721	0.0173706
L-tryptophan	C11H12N2O2	203.083	2.50935e+08	2.47695e+08	2.4173e+08	9.30975e+07	1.01887e+08	1.06862e+08	HMDB00929	6305	C00078	2.38e-05	1.29441	0.000575668
5-Methoxyindoleacetate	C11H11NO3	204.067	589537	547956	646843	227560	235413	270323	HMDB04096	18986	C05660	0.00210883	1.28292	0.00647852
laurate	C12H24O2	199.17	4.62252e+07	4.48345e+07	4.42152e+07	4.12769e+07	4.22242e+07	3.74122e+07	HMDB00638	3893	C02679	0.0671553	0.16192	0.0903328
omega hydroxy dodecanoate (n-C12:0)	C12H24O3	215.165	1.34422e+06	1.50965e+06	1.36788e+06	593122	446214	533191	NA	NA	NA	0.000236192	1.42475	0.00185784
tetradecenoate (n-C14:1)	C14H26O2	225.186	5.94276e+06	5.92892e+06	4.00695e+06	4.17343e+06	7.40615e+06	3.06878e+06	NA	NA	NA	0.79637	0.116348	0.823457
myristate	C14H28O2	227.202	7.4885e+08	5.80767e+08	5.97162e+08	6.1727e+08	6.33352e+08	5.93213e+08	HMDB00806	11005	C06424	0.659909	0.0634822	0.701441
6(S)-hydroxy-tetradeca-2E4E8Z-trienoate/6(R)-hydroxy-tetradeca-2E4E8Z-trienoate	C14H22O3	237.15	228622	278447	299458	287622	258949	223644	NA	NA	NA	0.688073	0.0664605	0.72883
omega hydroxy tetradecanoate (n-C14:0)	C14H28O3	243.197	1.42852e+06	1.44447e+06	1.09681e+06	750353	614273	630967	NA	NA	NA	0.018241	0.992253	0.0304685
3(S)6(R)-dihydroxy-tetradec-8Z-enoate/3(S)6(S)-dihydroxy-tetradec-8Z-enoate	C14H26O4	257.176	1.29518e+06	1.34621e+06	1.24942e+06	1.32758e+06	1.13824e+06	996877	NA	NA	NA	0.271773	0.168175	0.320229
pentadecanoate	C15H30O2	241.217	3.43147e+07	3.86372e+07	2.60347e+07	2.96845e+07	3.91333e+07	2.25099e+07	HMDB00826	13849	C16537	0.697014	0.116181	0.733191
palmitoleate	C16H30O2	253.217	3.74141e+07	4.14444e+07	2.16288e+07	1.75241e+07	4.53488e+07	1.47731e+07	HMDB03229	445638	C08362	0.550355	0.372032	0.595401
palmitate	C16H32O2	255.233	4.73711e+08	5.85231e+08	6.07691e+08	5.81733e+08	543961769	3.97857e+08	HMDB00220	985	C00249	0.53449	0.129498	0.580322
omega hydroxy hexadecanoate (n-C16:0)	C16H32O3	271.228	3.0686e+06	3.42829e+06	2.63577e+06	4.1859e+06	2.7567e+06	2.85744e+06	HMDB06294	7058075		0.695212	-0.101751	0.733191
11'-Carboxy-alpha-chromanol	C16H22O4	277.145	3.0933e+06	3.13913e+06	3.1016e+06	748180	741539	758761	HMDB12515	53481451		4.63e-06	2.05355	0.000201167
Hexadecanedioic acid	C16H30O4	285.207	581201	645260	514472	872074	421605	449513	HMDB00672	10459	C19615	0.996414	-0.00187151	0.996414
margarate	C17H34O2	269.249	1.44203e+07	1.88953e+07	1.25089e+07	1.59133e+07	1.77581e+07	1.05802e+07	HMDB02259	10465		0.863882	0.0503871	0.88723
stearate	C18H36O2	283.264	1.6823e+08	2.14008e+08	1.98899e+08	2.21666e+08	1.7432e+08	1.21979e+08	HMDB00827	5281	C01530	0.557494	0.166027	0.600987
12,13-epoxy-9-hydroperoxy-10E-octadecenoate	C18H32O5	327.218	1.03372e+06	1.16836e+06	1.08203e+06	1.1911e+06	990136	1.07353e+06	NA	NA	NA	0.897048	0.012945	0.90525
8,11,14-Eicosatrienoic acid (DGLA)	C20H34O2	305.249	3.94757e+06	4.0856e+06	3.78127e+06	2.05326e+06	2.48663e+06	2.27061e+06	HMDB02925	5280581	C03242	0.000702972	0.794719	0.00339212
Eicosenoic acid	C20H38O2	309.28	2.01952e+06	2.57095e+06	2.16439e+06	1.55884e+06	1.87723e+06	1.4179e+06	HMDB02231	5282768	C16526	0.0433133	0.476758	0.061818
15(S)-Hydroxyeicosatrienoic acid	C20H34O3	321.244	297862	353703	396640	239346	336447	312098	HMDB05045	5283145		0.260932	0.239466	0.312296
UDP-alpha-D-xylose	C14H22N2O16P2	535.037	502561	455462	329662	982709	971800	1.01255e+06	HMDB01018	439179	C00190	0.00609006	-1.20425	0.0130379
ADP-ribose	C15H23N5O14P2	558.064	1.04919e+06	941928	795753	138164	139113	183374	HMDB01178	192	C00301	0.00699481	2.5969	0.0145645
UDP-D-glucuronate	C15H22N2O18P2	579.027	7.59752e+06	5.85131e+06	7.77721e+06	2.39916e+07	2.63867e+07	2.32541e+07	HMDB00935	17473	C00167	0.00026804	-1.7945	0.00189015
GDP-D-mannose	C16H25N5O16P2	604.07	2.66524e+06	2.49788e+06	2.78138e+06	842969	800960	953006	HMDB01163	18396	C00096	0.00025483	1.61315	0.00189015
NADH	C21H29N7O14P2	664.118	3.60573e+06	2.39722e+06	2.26287e+06	8837.28	1000	1000	HMDB01487	928	C00004	0.0232399	9.57501	0.0366058
glycolithocholate	C26H43NO4	432.312	31182.5	28890.8	25049.5	18594.7	12633.6	36974.7	HMDB00698	115245	C15557	0.525173	0.31971	0.576364
glycochenodeoxycholate	C26H43NO5	448.307	243411	289729	302111	290854	236147	242713	HMDB00637	22833540	C05466	0.42871	0.117887	0.482297
D-glycerate	C3H6O4	105.019	3.72873e+06	4.11416e+06	4.20096e+06	2.64787e+06	2.77434e+06	2.83579e+06	HMDB00139	439194	C00258	0.00672825	0.544433	0.0142041
C4H6O3(3)	C4H6O3	101.024	1.52283e+07	1.37207e+07	1.41644e+07	3.02379e+07	3.2276e+07	3.34868e+07		NA		0.000613725	-1.15491	0.00316225
C4H8O3(3)	C4H8O3	103.04	1.97815e+06	1.78254e+06	1.73427e+06	1.81192e+06	1.50648e+06	1.52306e+06		NA		0.159482	0.182665	0.198699
5,6-dihydrouracil/L-3-Cyanoalanine	C4H6N2O2	113.036	2.2576e+06	2.51784e+06	2.47619e+06	1.35281e+07	1.67868e+07	1.82998e+07	HMDB00076	649	C00429	0.0100794	-2.74502	0.0190078
5-oxoproline/L-1-Pyrroline-3-hydroxy-5-carboxylate	C5H7NO3	128.035	7.05095e+08	6.81289e+08	7.01244e+08	4.30076e+08	4.48787e+08	4.39048e+08	HMDB00267	4992	C01879	2.06e-05	0.663611	0.000568212
itaconate/Mesaconate	C5H6O4	129.019	1.70552e+07	1.73607e+07	1.58986e+07	2.86187e+07	3.26932e+07	3.37697e+07	HMDB02092	811	C00490	0.00718158	-0.918191	0.0147514
L-4-hydroxyglutamate semialdehyde	C5H9NO4	146.046	2024090747	2022996150	1974055570	2905991316	3337879154	3280567033	HMDB06556	8224	C05938	0.0122313	-0.661597	0.022282
C5H10O5(6)	C5H10O5	149.046	6.11936e+06	5.43943e+06	4.98755e+06	8.896e+06	8.96776e+06	8.6325e+06	NA	NA	NA	0.0058298	-0.679277	0.0125692
L-arabinitol/xylitol/D-ribitol	C5H12O5	151.061	8.81364e+06	8.71784e+06	8.72074e+06	7.12273e+06	7.80691e+06	7.51334e+06	NA	NA	NA	0.0212966	0.226175	0.0337196
L-xylonate/L-lyxonate	C5H10O6	165.04	9.85387e+06	8.90006e+06	8.74117e+06	6.75392e+06	6.70786e+06	6.42553e+06	HMDB60256	6971043	C05411	0.0127327	0.467327	0.0226359
2-deoxy-D-ribose 5-phosphate/2-Deoxy-D-ribose 1-phosphate	C5H11O7P	213.017	1.94185e+06	1.8613e+06	1.87294e+06	1.39317e+06	1.51509e+06	1.53321e+06	HMDB01031	45934311	C00673	0.00313231	0.35386	0.00828018
ribose-phosphate	C5H11O8P	229.012	2.48695e+07	2.35032e+07	2.49526e+07	1.55372e+07	1.87738e+07	2.07786e+07	HMDB01548	3417	C00117	0.0474735	0.41253	0.0671253
3-methyl-2-oxopentanoate/4-methyl-2-oxopentanoate(ketoleucine)	C6H10O3	129.056	7.53036e+07	7.83672e+07	7.99694e+07	4.87337e+07	5.54687e+07	5.67821e+07	HMDB00491	47	C03465	0.00297911	0.537367	0.00808616
L-2-aminoadipate	C6H11NO4	160.062	1.38207e+07	1.12138e+07	1.123e+07	1.49291e+07	1.25976e+07	1.21331e+07	HMDB00510	469	C00956	0.407566	-0.129119	0.464045
L-fucose/L-Fuculose	C6H12O5	163.061	4.87225e+06	4.29827e+06	4.14424e+06	7.53784e+06	6.59518e+06	6.0969e+06	HMDB00174	17106	C01019	0.0166156	-0.603464	0.0282186
N-Formimidoyl-L-glutamate	C6H10N2O4	173.057	6.29234e+06	5.66363e+06	5.26874e+06	2.61011e+06	2.26459e+06	2.271e+06	HMDB00854	439233	C00439	0.00348606	1.26933	0.00883503
N-acetyl-L-aspartate/2-Amino-3-oxoadipate	C6H9NO5	174.041	7.0521e+06	6.68187e+06	6.44921e+06	9.0171e+06	8.44635e+06	8.13729e+06	HMDB00812	65065	C01042	0.00645387	-0.343032	0.0137201
3-Keto-beta-D-galactose/L-Gulonolactone	C6H10O6	177.04	6.87273e+06	6.27157e+06	6.24883e+06	3.95639e+06	3.93758e+06	4.04793e+06	HMDB01385	440653	C05394	0.005617	0.699513	0.0122972
C6H12O6(5)	C6H12O6	179.056	1686822205	1627296955	1572572521	9.71611e+08	1002857135	9.83548e+08	NA	NA	NA	0.0014328	0.724228	0.00494966
L-Iditol/D-glucitol/galactitol	C6H14O6	181.072	3.00891e+07	3.17218e+07	3.13218e+07	3.78494e+07	43163360	4.27263e+07	NA	NA	NA	0.0200942	-0.409942	0.0321741
3-dehydro-L-gulonate/D-glucuronate/L-iduronate	C6H10O7	193.035	9.81568e+06	9.34937e+06	9.43344e+06	5.95267e+06	6.90349e+06	6.86576e+06	HMDB06334	439273	C00618	0.00414211	0.536139	0.00999366
gulonate	C6H12O7	195.051	8.83511e+07	8.07757e+07	8.91935e+07	8.48386e+07	8.50035e+07	8.67328e+07	HMDB03290	152304	C00800	0.850126	0.00978031	0.876062
5-Methylthio-5-deoxy-D-ribulose 1-phosphate/5-Methylthio-5-deoxy-D-ribose 1-phosphate	C6H13O7PS	259.005	1000	1000	1000	103134	69864.1	79987.2	HMDB01299	174549	C04582	0.0136767	-6.39795	0.024033
Methylisocitric acid/2-methylcitrate	C7H10O7	205.035	2.53773e+06	2.89585e+06	2.21483e+06	2.43077e+06	2.29439e+06	2.55079e+06	HMDB06471	513	C04593	0.602801	0.0720226	0.645252
phenylacetate/(4-hydroxyphenyl)acetaldehyde	C8H8O2	135.045	2.36841e+06	2.46235e+06	2.20733e+06	2.1191e+06	2.0902e+06	2.05059e+06	HMDB00209	999	C07086	0.0648705	0.169046	0.0876472
4-Hydroxyphenylacetate/2-Hydroxyphenylacetate/3,4-Dihydroxyphenylacetaldehyde	C8H8O3	151.04	3.38623e+06	3.37696e+06	3.18317e+06	3.30517e+06	3.25643e+06	2.76404e+06	HMDB00020	127	C00642	0.356953	0.0929661	0.41092
4-hydroxy-2-nonenal/3,4-epoxynonanal	C9H16O2	155.108	869408	846739	799044	654193	628037	698932	HMDB04362	5283344		0.00370808	0.344321	0.00916469
adrenochrome/N-benzoylglycinate	C9H9NO3	178.051	2.03275e+06	1.90883e+06	2.27488e+06	2.02624e+06	1.4512e+06	1.47995e+06	HMDB12884	5898		0.14145	0.326509	0.177689
trans-caffeate/3-(4-hydroxyphenyl)pyruvate	C9H8O4	179.035	923318	887958	902568	671893	656134	783518	HMDB03501	689043	C01197	0.0311481	0.362039	0.0466454
4(R)-hydroxy-dodec-6Z-enoate/4(S)-hydroxy-dodec-6Z-enoate	C12H22O3	213.15	2.13378e+06	1.93051e+06	1.61754e+06	1.39574e+06	1.18755e+06	1.25619e+06	NA	NA	NA	0.0400021	0.565445	0.0581848
C14H24O3(4)	C14H24O3	239.165	368212	356040	220912	174702	178804	107669	NA	NA	NA	0.0569201	1.03525	0.0786532
linoleic acid/linoelaidic acid (all trans C18:2)/octadecadienoate (n-C18:2)	C18H32O2	279.233	1.63949e+07	1.78996e+07	1.83645e+07	1.14256e+07	2.08305e+07	1.087e+07	HMDB00673	5280450	C01595	0.429942	0.288118	0.482297
oleic acid/elaidate/trans-vaccenate	C18H34O2	281.249	1.2788e+08	1.47523e+08	1.32772e+08	1.06813e+08	125511794	9.95904e+07	HMDB00207	445639	C00712	0.0632432	0.298372	0.08583
9(10)-EpOME/12(13)-EpOME	C18H32O3	295.228	8.38835e+06	7.12307e+06	7.92636e+06	1.16359e+07	1.21782e+07	1.15762e+07	HMDB04701	6246154	C14825	0.0024162	-0.594516	0.00713132
9,10-hydroxyoctadec-12(Z)-enoate/12,13-hydroxyoctadec-9(Z)-enoate	C18H34O4	313.238	1.11472e+07	1.17308e+07	1.18403e+07	1.13254e+07	1.07727e+07	1.07127e+07	HMDB04704	9966640	C14828	0.0943599	0.0815284	0.123644
pristanic acid	C19H38O2	297.28	506807	600537	539312	711377	547514	434095	HMDB00795	123929		0.869804	-0.0400304	0.890305
C20H30O2(4)	C20H30O2	301.217	1.54251e+07	1.62374e+07	1.682e+07	1.45108e+07	1.50375e+07	1.44654e+07	NA	NA	NA	0.048911	0.139508	0.0688377
arachidonic acid	C20H32O2	303.233	2.36069e+07	2.69248e+07	2.44285e+07	5.21546e+06	5.12885e+06	5.47314e+06	HMDB01043	444899	C00219	0.00233359	2.24461	0.00702387
phytanic acid/arachidic acid	C20H40O2	311.296	595424	787109	706402	956885	642486	549121	HMDB00801	26840	C01607	0.893316	-0.0405572	0.90525
C20H30O3(6)	C20H30O3	317.212	4.19215e+06	4.16738e+06	4.26334e+06	3.99451e+06	3.95531e+06	3.63008e+06	NA	NA	NA	0.0871316	0.124418	0.114667
C20H32O3(12)	C20H32O3	319.228	1.19341e+06	1.04341e+06	1.23033e+06	860910	997407	936448	NA	NA	NA	0.0379941	0.311024	0.0555298
C20H30O4(18)	C20H30O4	333.207	1.46031e+06	1.50501e+06	1.53681e+06	1.06593e+06	1.27586e+06	1.23189e+06	NA	NA	NA	0.0293959	0.333197	0.0449063
C20H32O4(21)	C20H32O4	335.223	1.0124e+06	1.26329e+06	1.0124e+06	917911	1.06377e+06	934212	NA	NA	NA	0.281783	0.173308	0.32947
docosahexaenoate(DHA)	C22H32O2	327.233	9.12344e+06	1.02684e+07	1.06662e+07	2.02298e+06	2.249e+06	2.63249e+06	HMDB02183	445580	C06429	0.00127459	2.12215	0.00466838
clupanodonic acid/docosa-4,7,10,13,16-pentaenoic acid	C22H34O2	329.249	6.32625e+06	7.59662e+06	7.83479e+06	1.39322e+06	1.56966e+06	1.65092e+06	HMDB06528	5497182	C16513	0.00562275	2.23749	0.0122972
UDP-D-glucose/UDP-D-galactose	C15H24N2O17P2	565.048	2.1561e+07	1.76864e+07	1.97208e+07	182729425	1.80758e+08	1.91495e+08	HMDB00286	53477679	C00029	0.000106772	-3.23443	0.00133362
ADP-mannose/GDP-L-fucose/ADP alpha-D-glucoside	C16H25N5O15P2	588.075	2.46506e+06	1.94957e+06	2.44343e+06	1.11731e+06	1.11331e+06	1.12155e+06	HMDB06369	440940	C06192	0.0201088	1.03271	0.0321741
UDP-N-acetyl-alpha-D-glucosamine/UDP-N-acetyl-alpha-D-galactosamine	C17H27N3O17P2	606.074	2.11615e+07	1.70774e+07	1.98262e+07	2.31132e+08	2.12468e+08	2.24979e+08	HMDB00290	445675	C00043	0.000436919	-3.52536	0.00268969
Taurodeoxycholic acid/taurochenodeoxycholate	C26H45NO6S	498.289	373446	361153	486662	433740	311546	421057	HMDB00896	2733768	C05463	0.758839	0.0663792	0.791821
C27H46O4(3)	C27H46O4	433.332	44797.6	450497	23623.8	51167.5	60129.5	33143.8		NA		0.463753	1.84503	0.514579
L-isoleucine/L-leucine	C6H13NO2	130.087	2187247422	2137012086	2192663495	9.28593e+08	1005416981	1037371156	HMDB00172	6306	C00407	5.09e-05	1.13306	0.000773386
thiosulfate	H2O3S2	112.937	557450	410677	475623	326218	230883	161190	HMDB00257	1084	C00320	0.0199214	1.00718	0.0321741
Diphosphate	H4O7P2	176.936	4.24216e+06	3.08136e+06	4.11262e+06	1.56079e+06	1.82952e+06	2.70374e+06	HMDB00250	644102	C00013	0.0243026	0.908126	0.0376938
L-cysteate	C3H7NO5S	167.997	1.64155e+06	1.43204e+06	1.73562e+06	585068	664949	522770	HMDB02757	25701	C00506	0.00262744	1.43978	0.00753531
D-Glucuronate 1-phosphate	C6H11O10P	273.002	675070	470229	513090	738591	768520	897227	HMDB03976	440650	C05385	0.0376114	-0.535858	0.0552361
dCTP	C9H16N3O13P3	465.982	1000	9136.19	1000	247365	73360.4	237326	HMDB00998	65091	C00458	0.0835183	-5.64707	0.110389
L-glutamate	C5H9NO4	146.046	1927529726	1944786473	1906849494	2778422806	3236559536	3194601169	HMDB00148	33032	C00025	0.0155435	-0.672275	0.0268479
myo-inositol	C6H12O6	179.056	1650108353	1599864607	1542134962	9.40208e+08	984221910	9.65894e+08	HMDB00211	NA	C00137	0.000674853	0.729429	0.00331632
uracil	C4H4N2O2	111.02	6.32113e+06	6.29316e+06	6.29061e+06	5.74997e+06	5.7661e+06	5.70144e+06	HMDB00300	1174	C00106	0.000142249	0.134884	0.00139495
aspartate	C4H7NO4	132.03	4.88648e+07	4.70685e+07	4.70019e+07	7.28379e+08	7.72025e+08	798486358	HMDB00191	5960	C00049	0.000800357	-4.0075	0.00363876
Hypoxanthine	C5H4N4O	135.031	1.23577e+06	1.3248e+06	1.59246e+06	268380	307145	276137	HMDB00157	790	C00262	0.00872259	2.28581	0.0172186
IMP	C10H13N4O8P	347.04	1.08583e+07	9.24336e+06	1.05284e+07	980501	1.32517e+06	1.28017e+06	HMDB00175	8582	C00130	0.00203813	3.09456	0.00647366
GMP	C10H14N5O8P	362.051	5.06517e+06	4.45005e+06	4.3496e+06	1.17047e+06	1.40474e+06	1.10287e+06	HMDB01397	6804	C00144	0.00145529	1.9144	0.00497087
GDP	C10H15N5O11P2	442.017	3.20348e+06	2.45508e+06	2.63888e+06	1.51133e+06	1.77905e+06	2.09855e+06	HMDB01201	8977	C00035	0.0295595	0.622669	0.0449305
GTP	C10H16N5O14P3	521.983	4.86569e+06	2.26312e+06	2.72902e+06	2.72547e+06	2.43658e+06	2.61562e+06	HMDB01273	6830	C00044	0.478434	0.341933	0.528887
AMP	C10H14N5O7P	346.056	4.51505e+07	4.45853e+07	4.31868e+07	1.51737e+07	1.65092e+07	1.67452e+07	HMDB00045	6083	C00020	4.31e-06	1.45667	0.000201167
ADP	C10H15N5O10P2	426.022	25942137	1.948e+07	2.37705e+07	1.69909e+07	1.28837e+07	1.75485e+07	HMDB01341	6022	C00008	0.0422924	0.545024	0.0612233
ATP	C10H16N5O13P3	505.988	7.54167e+07	3.74799e+07	4.51131e+07	4.38106e+07	4.13021e+07	4.6955e+07	HMDB00538	5957	C00002	0.534242	0.258735	0.580322
CMP	C9H14N3O8P	322.045	1.39215e+06	1.38224e+06	1.44784e+06	1.81379e+06	1.84259e+06	2.28684e+06	HMDB00095	6131	C00055	0.062031	-0.493243	0.0845625
CDP	C9H15N3O11P2	402.011	18671.3	50842.3	20104.2	627357	595389	612761	HMDB01546	6132	C00112	2.35e-06	-4.35625	0.000201167
CTP	C9H16N3O14P3	481.977	518544	241783	305449	5.02141e+06	3.67843e+06	3.86423e+06	HMDB00082	6176	C00063	0.00961691	-3.55933	0.0185034
UMP	C9H13N2O9P	323.029	3.39499e+06	2.82308e+06	3.0051e+06	9.94252e+06	9.72697e+06	1.04108e+07	HMDB00288	6030	C00105	1.6e-05	-1.70549	0.000568212
UDP	C9H14N2O12P2	402.995	1.99571e+06	1.66602e+06	2.04336e+06	6.79793e+06	7.21736e+06	7.34854e+06	HMDB00295	6031	C00015	3.19e-05	-1.90485	0.000647654
UTP	C9H15N2O15P3	482.961	2.02094e+06	983725	1.02901e+06	1.71397e+07	1.55083e+07	1.66266e+07	HMDB00285	6133	C00075	3.41e-05	-3.61068	0.000647654
inosine	C10H12N4O5	267.073	7.48377e+06	6.89199e+06	6.88361e+06	3.35248e+06	3.60785e+06	3.57598e+06	HMDB00195	6021	C00294	0.000953112	1.01273	0.00402425
guanosine	C10H13N5O5	282.084	663992	630234	759609	232528	217965	247704	HMDB00133	6802	C00387	0.00539873	1.55662	0.0121571
cytidine	C9H13N3O5	242.078	1.32476e+06	1.39037e+06	1.45403e+06	891020	1.0448e+06	1.09193e+06	HMDB00089	6175	C00475	0.00982074	0.461509	0.0186873
uridine	C9H12N2O6	243.062	284892	323542	311872	533652	593085	620813	HMDB00296	6029	C00299	0.00316681	-0.925148	0.00829922
Thymidine	C10H14N2O5	241.083	542318	541647	513707	198525	202022	164761	HMDB00273	5789	C00214	3.35e-05	1.49886	0.000647654
Deoxyinosine	C10H12N4O4	251.079	1.40154e+06	1.2597e+06	1.47187e+06	162466	174908	196504	HMDB00071	65058	C05512	0.00219172	2.95264	0.00666283
alpha-D-glucose	C6H12O6	179.056	6.92302e+07	5.77587e+07	5.66972e+07	8.29339e+07	8.04838e+07	7.83641e+07	HMDB03345	79025	C00267	0.0304046	-0.396464	0.0457573
G6P/F6P	C6H13O9P	259.022	2.94582e+08	2.86976e+08	3.33774e+08	1.85285e+08	2.14604e+08	246064847	HMDB01401	5958	C00092	0.0180731	0.502862	0.0303549
beta-D-Fructose 1,6-bisphosphate	C6H14O12P2	338.989	3.33279e+07	2.55847e+07	3.50586e+07	1.95498e+07	2.51153e+07	3.12079e+07	HMDB60444	10267	C05378	0.248208	0.308634	0.298242
Dihydroxyacetone phosphate	C3H7O6P	168.991	8.3539e+07	7.45818e+07	7.63595e+07	3.42276e+07	4.36138e+07	4.53678e+07	HMDB01473	668	C00111	0.00136648	0.928357	0.00488716
D-Glycerate 3-phosphate/D-Glycerate 2-phosphate	C3H7O7P	184.986	1.66418e+07	1.28632e+07	1.6306e+07	9.12159e+06	1.09326e+07	1.34061e+07	HMDB00807	724	C00197	0.0762939	0.453245	0.102173
Phosphoenolpyruvate	C3H5O6P	166.975	5.16814e+06	4.19076e+06	4.88061e+06	4.72518e+06	4.90258e+06	5.8714e+06	HMDB00263	1005	C00074	0.414349	-0.12229	0.470008
pyruvate	C3H4O3	87.0088	1.65293e+07	1.46689e+07	1.5437e+07	2.27099e+07	2.40309e+07	25187464	HMDB00243	1060	C00022	0.00100296	-0.625138	0.00403781
lactate	C3H6O3	89.0244	3063213311	2938745960	2925701028	1066812551	1062011441	1000915782	HMDB00190	107689	C00186	4.8e-05	1.51224	0.000773386
citrate/isocitrate	C6H8O7	191.02	2.59028e+08	2.53751e+08	2.68717e+08	8.45587e+08	9.87746e+08	1099452335	HMDB00094	311	C00158	0.0101291	-1.90796	0.0190078
cis-aconitate	C6H6O6	173.009	7.18894e+06	7.38629e+06	8.09912e+06	1.91858e+07	24466245	2.72261e+07	HMDB00072	643757	C00417	0.0197137	-1.64428	0.032048
2-oxoglutarate(2-)	C5H6O5	145.014	2.34422e+07	2.06383e+07	1.99369e+07	6.72634e+07	6.76854e+07	7.2298e+07	HMDB00208	51	C00026	4.99e-05	-1.69481	0.000773386
succinate(2-)	C4H6O4	117.019	2491710310	2755784342	2737020081	9.01649e+07	1.22205e+08	1.34419e+08	HMDB00254	1110	C00042	0.000878661	4.52507	0.0038712
fumarate	C4H4O4	115.004	3.69584e+07	3.92092e+07	3.80256e+07	1.296e+08	1.48911e+08	1.5705e+08	HMDB00134	444972	C00122	0.00548437	-1.9314	0.0121697
malate(2-)	C4H6O5	133.014	2.59901e+08	2.83272e+08	2.75129e+08	7.56076e+08	9.02191e+08	9.28204e+08	HMDB00156	222656	C00149	0.00740026	-1.66028	0.0149979
2-Hydroxyglutarate	C5H8O5	147.03	2.39262e+07	2.36928e+07	2.28676e+07	1.82241e+07	2.0898e+07	2.07702e+07	HMDB00694	439939	C02630	0.0426177	0.234979	0.0614019
Valine	C5H11NO2	116.072	2.06084e+08	201659888	201807569	1.02921e+08	1.15461e+08	1.12432e+08	HMDB00883	6287	C00183	0.000473457	0.881729	0.00276791
dTTP	C10H17N2O14P3	480.982	243802	96346.5	116240	757153	893981	866057	HMDB01342	64968	C00459	0.000405118	-2.46348	0.00256575
Propionic acid	C3H6O2	73.0295	7.44357e+06	7.41507e+06	7.52308e+06	7.42676e+06	7.29809e+06	7.48433e+06	HMDB00237	1032	C00163	0.429662	0.0111652	0.482297
2-Ketobutyric acid	C4H6O3	101.024	1.73037e+06	1.57708e+06	1.53552e+06	2.86734e+06	2.55962e+06	2.43649e+06	HMDB00005	58	C00109	0.00695826	-0.699271	0.0145645
3-Hydroxybutyric acid	C4H8O3	103.04	1.0818e+07	1.05914e+07	1.075e+07	9.05322e+06	8.33181e+06	7.78641e+06	HMDB00357	441	C01089	0.0210328	0.35345	0.0334763
2-Hydroxybutyric acid	C4H8O3	103.04	1.42422e+06	1.31252e+06	1.2922e+06	1.32353e+06	1.09092e+06	1.10868e+06	HMDB00008	11266	C05984	0.139347	0.193538	0.177244
N-Methylethanolamine phosphate	C3H10NO4P	156.042	1.70181e+07	1.61889e+07	1.89003e+07	1.1925e+07	1.37323e+07	1.45798e+07	NA	NA	C01210	0.0242542	0.372958	0.0376938
creatinine	C4H7N3O	114.066	2.67156e+08	2.71397e+08	2.78216e+08	2.08505e+08	2.20028e+08	2.2999e+08	HMDB00562	588	C00791	0.0048083	0.310694	0.0111582
creatine	C4H9N3O2	132.077	5512014584	5275911558	5268892100	4220365794	4260116558	4230554007	HMDB00064	586	C00300	0.00436983	0.337104	0.0104601
Phosphodimethylethanolamine	C4H12NO4P	170.058	2.81752e+07	26234033	2.93812e+07	4.19669e+07	4.41635e+07	4.40003e+07	HMDB60244	NA	C13482	0.000265566	-0.635105	0.00189015
5,6-dihydrothymine	C5H8N2O2	129.066	1.30787e+08	1.29802e+08	1.30854e+08	8.71476e+07	8.74925e+07	9.11297e+07	HMDB00079	93556	C00906	0.00045123	0.558627	0.00268969
L-cysteinylglycine	C5H10N2O3S	179.048	1.55916e+07	1.39378e+07	1.38643e+07	8.06792e+06	8.46759e+06	9.23268e+06	HMDB00078	439498	C01419	0.00204431	0.751892	0.00647366
choline phosphate	C5H14NO4P	184.073	4098351401	3656799555	3585622662	5131555290	4490426411	4168813685	HMDB01565	1014	C00588	0.0825033	-0.282187	0.109524
Nicotinamide	C6H6N2O	123.055	1.09757e+08	8.26011e+07	9.91433e+07	8.42748e+07	8.43861e+07	6.89285e+07	HMDB01406	936	C00153	0.140844	0.295033	0.177689
Methylimidazoleacetic acid	C6H8N2O2	141.066	1.25125e+07	1.33618e+07	1.37315e+07	7.49265e+06	7.3709e+06	7.62251e+06	HMDB02820	75810	C05828	0.00295795	0.816679	0.00808616
citr_L[e]	C6H13N3O3	176.103	4.56012e+06	4.62369e+06	4.88168e+06	1.9941e+06	2.14109e+06	1.82599e+06	NA	NA	NA	3.74e-05	1.23849	0.000668501
D-Glucosamine	C6H13NO5	180.087	405700	331670	365270	894955	875526	920516	HMDB01514	439213	C00329	0.000121964	-1.28718	0.00139052
benzoate	C7H6O2	123.044	3.76744e+07	3.66652e+07	3.65904e+07	1.59463e+07	1.66596e+07	1.67478e+07	HMDB01870	243	C00180	3.13e-06	1.16842	0.000201167
1-methylnicotinamide	C7H8N2O	137.071	1.49387e+08	1.42151e+08	1.52111e+08	2.22581e+07	1.87359e+07	1.76731e+07	HMDB00699	457	C02918	5.88e-05	2.9188	0.000812678
anthranilate	C7H7NO2	138.055	1.11875e+06	1.26851e+06	1.46601e+06	1.20126e+07	1.03489e+07	11804161	HMDB01123	227	C00108	0.00198152	-3.14839	0.00640833
N(2)-acetyl-L-ornithine	C7H14N2O3	175.108	4.10137e+06	4.19595e+06	4.19463e+06	2.53648e+06	2.45241e+06	2.51106e+06	HMDB03357	439232	C00437	3.34e-06	0.736044	0.000201167
dopaminochrome	C8H7NO2	150.055	4.25149e+06	3.24226e+06	3.87897e+06	2.05596e+06	1.85126e+06	2.18132e+06	NA	NA	NA	0.0188148	0.901409	0.0309173
Pyridoxal	C8H9NO3	168.066	4.74393e+06	3.62505e+06	4.12699e+06	2.91692e+06	2.33781e+06	2.56902e+06	HMDB01545	1050	C00250	0.0234401	0.67553	0.0367309
sn-Glycero-3-phosphocholine	C8H20NO6P	258.11	3462676315	3337201331	3530952195	4202880275	4129267826	4296298437	HMDB00086	71920	C00670	0.000574202	-0.289721	0.00315775
coumarin	C9H6O2	147.044	2.08408e+07	2.03523e+07	1.97932e+07	8.43791e+06	9.25288e+06	9.59534e+06	HMDB01218	323	C05851	1.86e-05	1.16032	0.000568212
N6N6N6-Trimethyl-L-lysine	C9H20N2O2	189.16	2.73133e+07	2.85385e+07	2.81902e+07	1.08722e+07	1.24302e+07	1.2969e+07	HMDB01325	440120	C03793	0.000132648	1.21228	0.00139052
L-Alanyl-L-leucine	C9H18N2O3	203.139	1.07111e+07	1.04401e+07	1.10146e+07	7.30229e+06	7.3228e+06	7.66394e+06	HMDB28691	NA	NA	0.00017095	0.529195	0.00152849
C9H13N5O3(4)	C9H13N5O3	240.109	826832	741766	621265	203025	150890	213592	NA	NA	NA	0.00715374	1.94813	0.0147514
naphthalene	C10H8	129.07	933532	826441	788950	935131	815873	728748	HMDB29751	931	C00829	0.771925	0.0396925	0.800905
perillyl aldehyde	C10H14O	151.112	1.47833e+06	1.41645e+06	1.32176e+06	1.44722e+06	1.21356e+06	1.26809e+06	HMDB03647	16441	C02576	0.327195	0.101941	0.378202
5-Hydroxyindoleacetate	C10H9NO3	192.066	647313	588403	482477	213338	178866	218035	HMDB00763	1826	C05635	0.0124611	1.49344	0.0222834
xanthosine	C10H12N4O6	285.083	229637	171978	173588	140535	103537	121100	HMDB00299	64959	C01762	0.045368	0.655498	0.064448
glutathione	C10H17N3O6S	308.091	7.83003e+08	7.07312e+08	6.74942e+08	4.18207e+08	4.47862e+08	4.75197e+08	HMDB00125	124886	C00051	0.00474269	0.690942	0.0110906
beta-carboline	C11H8N2	169.076	96720.9	105253	73918.8	123360	107470	87716.6	HMDB12897	64961	C20157	0.365307	-0.207397	0.417494
5-methoxytryptophol	C11H13NO2	192.102	468052	431204	441897	329632	273676	299583	HMDB01896	12835		0.00280309	0.570849	0.00796392
3,5-dihydroxy-3,4-dihydro-1,4-benzothiazine	C11H14N2O4S	271.075	1.43491e+06	1.28941e+06	1.29134e+06	520816	575506	576414	NA	NA	NA	0.00139369	1.26343	0.00492654
5-Methylthioadenosine	C11H15N5O3S	298.097	4.04945e+07	3.66556e+07	4.14013e+07	2.80035e+07	2.80283e+07	2.74883e+07	HMDB01173	439176	C00170	0.0141383	0.505316	0.0245602
N-acetylneuraminic acid	C11H19NO9	310.113	4.63884e+07	4.87234e+07	4.86881e+07	3.79488e+06	3.52049e+06	3.88134e+06	HMDB00230	445063	C19910	0.000238342	3.68292	0.00185784
NeuNGc	C11H19NO10	326.108	1.52115e+06	1.71088e+06	1.42303e+06	245528	186446	282354	NA	6239	C03410	0.00193547	2.70414	0.00632671
12S-HHT	C17H28O3	281.211	456911	449657	339264	471536	342704	300100	HMDB12535	5283141		0.534507	0.16092	0.580322
3(S)10(R)-OH-octadeca-6-trans-412-cis-trienoate	C18H30O4	311.222	1.60049e+06	1.6094e+06	1.24655e+06	1.86754e+06	1.25179e+06	1.23879e+06	NA	NA	NA	0.899295	0.0321839	0.90525
CMP-2-aminoethylphosphonate	C11H20N4O10P2	431.073	568011	739616	630528	1000	64547.9	155110	HMDB60067	440754	C05673	0.00110159	3.1348	0.00418555
CDP-ethanolamine	C11H20N4O11P2	447.068	1.14882e+06	1.08582e+06	1.17928e+06	609966	595079	709148	HMDB01564	123727	C00570	0.000531519	0.834692	0.00304871
beta-1-4-mannose-N-acetylglucosamine	C14H25NO11	384.15	349531	359357	449859	5.22348e+06	5.07464e+06	5.32099e+06	HMDB06535	53477853		2.03e-05	-3.75267	0.000568212
CMP-N-trimethyl-2-aminoethylphosphonate	C14H26N4O10P2	473.12	1.7474e+06	1.32151e+06	1.56365e+06	1.62723e+06	2.09911e+06	2.10812e+06	HMDB60072	440755	C05674	0.121445	-0.33279	0.155124
CDPcholine	C14H26N4O11P2	489.115	895823	965068	1.13592e+06	2.73773e+06	2.94991e+06	3.10925e+06	HMDB01413	13804	C00307	0.000280366	-1.55356	0.00189403
GSSG	C20H32N6O12S2	613.159	3.82627e+07	4.33631e+07	4.37584e+07	1.79971e+07	1.95285e+07	2.22401e+07	HMDB03337	975	C00127	0.000920545	1.06896	0.00398488
CMP-N-acetyl-beta-neuraminate	C20H31N4O16P	615.155	3.5203e+06	3.57591e+06	3.36239e+06	1.46974e+06	1.76421e+06	2.07394e+06	NA	3428	C00128	0.00517341	0.97848	0.0117367
NAD+	C21H27N7O14P2	664.116	9.87816e+07	9.86299e+07	9.69672e+07	5.03908e+07	5.52757e+07	5.65207e+07	HMDB00902	5893	C00003	0.000785081	0.860014	0.00363876
NADP+	C21H28N7O17P3	744.083	720681	624452	698658	384647	466693	572703	HMDB00217	5886	C00006	0.0429448	0.521255	0.0615812
25-hydroxyvitamin D3-26-23-lactone	C27H40O4	429.3	47263.6	29686.2	42356.5	28032.4	15797.2	640808	HMDB00969	6438368		0.457502	-2.52067	0.511325
Flavin adenine dinucleotide oxidized	C27H33N9O15P2	786.164	368592	329710	404729	160487	134489	148809	HMDB01248	643975	C00016	0.00511632	1.31354	0.0117057
bilirubin	C33H36N4O6	585.271	175197	152899	149120	170758	124137	97011.2	HMDB00054	5280352	C00486	0.318023	0.284137	0.369004
C4H9NO2(4)	C4H9NO2	104.071	9.75059e+06	8.68808e+06	8.70047e+06	1.26615e+07	1.04234e+07	9.68986e+06	NA	NA	NA	0.159193	-0.27221	0.198699
Ureidopropionic acid/Glycyl-glycine	C4H8N2O3	133.061	6.64085e+07	6.28982e+07	6.77225e+07	1.90846e+07	1.96603e+07	1.90837e+07	HMDB00026	111	C02642	0.000801963	1.76855	0.00363876
acetamidopropanal	C5H9NO2	116.071	759738501	7.43701e+08	7.79038e+08	8.43102e+08	8.59454e+08	8.588e+08	HMDB12880	5460495	C18170	0.00389578	-0.166308	0.00955094
Ornithine	C5H12N2O2	133.097	3.33592e+06	3.46226e+06	3.51446e+06	4.78306e+06	5.50279e+06	5.70931e+06	HMDB00214	6262	C00077	0.0184053	-0.633222	0.0305749
3-Ureidoisobutyrate/Glycylsarcosine	C5H10N2O3	147.076	2201663427	2071057244	2256916586	1067811251	1114765457	1132864345	HMDB02031	160663	C05100	0.00101786	0.977802	0.00403781
C6H11NO3(4)	C6H11NO3	146.081	5.65369e+06	5.15948e+06	5.6348e+06	4.6423e+06	3.76571e+06	4.24566e+06	NA	NA	NA	0.0191121	0.378353	0.0312369
(R)-mevalonate	C6H12O4	149.081	1.19692e+07	1.26306e+07	1.36733e+07	5.91442e+06	7.02072e+06	6.57871e+06	HMDB59629	439230	C00408	0.000977226	0.971834	0.00403781
spermidine dialdehyde-2	C7H13NO2	144.102	2.07357e+06	1.90907e+06	2.25892e+06	1.04656e+06	1.26717e+06	1.53198e+06	HMDB13076	217390	NA	0.012387	0.69866	0.022282
acetylcholine/4-(trimethylammonio)butanoate	C7H15NO2	146.118	8.95743e+07	8.71611e+07	9.88845e+07	5.61868e+07	6.22013e+07	6.66352e+07	HMDB00895	187	C01996	0.00326399	0.574973	0.00846796
isoputreanine/putreanine	C7H16N2O2	161.128	182128037	1.83214e+08	1.80544e+08	1.00337e+08	1.15628e+08	118183497	HMDB06009	171763		0.00544373	0.708112	0.0121683
Glycylproline/L-Prolinylglycine	C7H12N2O3	173.092	4.84294e+06	4.67725e+06	4.68592e+06	3.31784e+06	3.3015e+06	3.53389e+06	HMDB00721	79101	NA	0.00023165	0.484571	0.00185784
Pyridoxine/Norepinephrine-1	C8H11NO3	170.081	4.09804e+08	416979831	4.31244e+08	3.04311e+08	3.39847e+08	3.49756e+08	HMDB00239	1054	C00314	0.0122884	0.339971	0.022282
Glycylleucine	C8H16N2O3	189.123	2.3116e+06	2.32002e+06	2.16723e+06	1.65285e+06	1.64671e+06	1.74416e+06	HMDB00759	92843	C02155	0.0012611	0.430799	0.00466838
gama-L-glutamyl-L-alanine/5-L-Glutamyl-L-alanine-1	C8H14N2O5	219.098	5.59717e+07	5.24458e+07	5.07908e+07	1.06903e+07	9.11095e+06	9.23707e+06	HMDB06248	440103	C03740	0.000447603	2.45488	0.00268969
C9H8O3(3)	C9H8O3	165.055	8.95677e+07	8.61844e+07	8.33618e+07	3.70289e+07	4.09128e+07	4.07356e+07	NA	NA	NA	6.45e-05	1.12654	0.000853048
Adrenaline/L-Normetanephrine	C9H13NO3	184.097	2.78081e+07	2.67059e+07	2.7232e+07	3.03329e+07	3.19002e+07	3.22433e+07	HMDB00068	5816	C00788	0.00731382	-0.208803	0.0149222
pseudoecgonine/ecgonine	C9H15NO3	186.112	115146	195511	173573	139631	140054	192447	HMDB06348	443845	C12449	0.899154	0.0365037	0.90525
limonene/(+)-alpha-pinene	C10H16	137.132	699623	675008	529626	747599	556137	512248	HMDB03375	439250	C00521	0.760565	0.0684774	0.791821
indole-3-acetate/(5-hydroxyindol-3-yl)acetaldehyde	C10H9NO2	176.071	2.05803e+06	1.83016e+06	2.22859e+06	2.05892e+06	2.15421e+06	2.11635e+06	HMDB00197	802	C00954	0.605344	-0.0493157	0.645701
(-)-Salsolinol/NN-dimethyldopaminequinone-1	C10H13NO2	180.102	3.13195e+06	2.99633e+06	3.56421e+06	1.76162e+06	1.69528e+06	1.79164e+06	HMDB42012	91588	C09642	0.0114046	0.884951	0.0210121
L-kynurenine/Formyl-5-hydroxykynurenamine	C10H12N2O3	209.092	1.57484e+06	1.57273e+06	1.56776e+06	827703	678865	707711	HMDB00684	161166	C00328	0.00292458	1.09052	0.00808616
methyl indole-3-acetate	C11H11NO2	190.086	2.04393e+06	2.24097e+06	2.09239e+06	919672	883417	913879	HMDB29738	74706		0.00174175	1.23094	0.00575533
sphingosine/(2S)-1-hydroxy-3-oxooctadecan-2-aminium	C18H37NO2	300.29	7.28041e+06	1.12732e+07	7.62939e+06	1.15482e+07	1.03971e+07	9.59207e+06	HMDB00252	5353955	C00319	0.2983	-0.268435	0.347445
3-oxo-10(R)-hydroxy-octadeca-6E8E12Z-trienoate/3-oxo-10(S)-hydroxy-octadeca-6E8E12Z-trienoate	C18H28O4	309.206	1.30568e+06	1.09321e+06	1.00874e+06	1.21319e+06	971244	939260	NA	NA	NA	0.486578	0.125519	0.535941
C18H32O4(3)	C18H32O4	313.237	2.22106e+06	1.97877e+06	1.73405e+06	2.25071e+06	1.6288e+06	1.58613e+06	NA	NA	NA	0.580889	0.118588	0.623994
C20H28O(5)	C20H28O	285.221	505975	449238	492290	513647	334731	455228	NA	NA	NA	0.463798	0.151059	0.514579
C20H30O(4)	C20H30O	287.237	564307	480706	494698	420737	330190	335851	NA	NA	NA	0.0185958	0.502603	0.0307235
C20H28O2(7)	C20H28O2	301.216	3.55295e+06	3.2637e+06	3.20144e+06	3.37865e+06	2.92142e+06	2.81186e+06	NA	NA	NA	0.227042	0.136777	0.274984
C27H44O3(5)	C27H44O3	417.336	443560	664904	445903	2.33108e+06	2.02361e+06	2.30927e+06	NA	NA	NA	0.000261053	-2.10005	0.00189015
phenylacetaldehyde	C8H8O	121.065	2.34978e+06	2.263e+06	2.39241e+06	987256	1.03466e+06	1.08032e+06	HMDB06236	998	C00601	2.46e-05	1.17511	0.000575668
L-serine	C3H7NO3	106.05	1.13572e+08	107460422	1.17902e+08	7.77407e+07	7.99423e+07	7.81367e+07	HMDB00187	5951	C00065	0.00569728	0.523319	0.0123712
NN-dimethylglycine	C4H9NO2	104.071	3.23882e+06	2.86361e+06	2.65151e+06	3.26962e+06	2.70988e+06	2.38864e+06	HMDB00092	673	C01026	0.701978	0.0650252	0.735867
L-asparagine	C4H8N2O3	133.061	6.63971e+07	6.28452e+07	6.76927e+07	1.90753e+07	1.96434e+07	1.90653e+07	HMDB00168	6267	C00152	0.000816314	1.76898	0.00364941
L-methionine	C5H11NO2S	150.058	2.22364e+08	2.22268e+08	2.15795e+08	8.81559e+07	8.2948e+07	8.34846e+07	HMDB00696	6137	C00073	2.12e-06	1.37523	0.000201167
L-histidine	C6H9N3O2	156.077	1.85751e+07	1.91395e+07	1.87793e+07	5.78566e+06	7.40586e+06	7.85962e+06	HMDB00177	6274	C00135	0.00165076	1.4242	0.00551462
L-phenylalanine	C9H11NO2	166.086	1306942369	1332320864	1352881428	5.88855e+08	6.20889e+08	6.3881e+08	HMDB00159	6140	C00079	3.81e-06	1.11077	0.000201167
Biotin	C10H16N2O3S	245.095	103946	121548	156443	89153.3	112782	121863	HMDB00030	171548	C00120	0.358204	0.238238	0.41092
S-Adenosyl-L-homocysteine	C14H20N6O5S	385.129	3.31582e+06	3.27341e+06	2.87248e+06	1.43725e+06	1.05648e+06	1.25566e+06	HMDB00939	439155	C00021	0.000597759	1.33545	0.00316225
S-adenosyl-L-methionine	C15H22N6O5S	399.145	3.98236e+06	3.79399e+06	3.88942e+06	1.98053e+06	1.95502e+06	2.55054e+06	HMDB01185	16757548	C00019	0.00848085	0.846861	0.0168508
Riboflavin	C17H20N4O6	377.146	2.71986e+06	2.95389e+06	2.98921e+06	1.74919e+06	1.69275e+06	1.88737e+06	HMDB00244	493570	C00255	0.000771332	0.700912	0.00363876
Folate	C19H19N7O6	442.147	42155.3	61602.8	86918.9	84949.2	47410.4	65477.3	HMDB00121	6037	C00504	0.89469	-0.0531809	0.90525
L-threonine	C4H9NO3	120.066	3.56968e+08	3.38666e+08	3.63233e+08	1.40506e+08	1.4365e+08	1.52634e+08	HMDB00167	6288	C00188	0.000165186	1.27751	0.00152171
glycine betaine	C5H11NO2	118.086	9.37159e+08	1123784511	1134252618	6.0407e+08	7.66138e+08	7.91685e+08	HMDB00043	247	C00719	0.0168615	0.56361	0.0284772
L-glutamine	C5H10N2O3	147.076	2200489161	2069871808	2255737567	1067161320	1114219009	1132373669	HMDB00641	5961	C00064	0.00101526	0.977754	0.00403781
L-tyrosine	C9H11NO3	182.081	3.07284e+08	295090148	284927572	1.30007e+08	1.40796e+08	1.42726e+08	HMDB00158	6057	C00082	0.000124605	1.10144	0.00139052
L-alanine	C3H7NO2	90.055	2.85453e+08	2.67911e+08	273230711	1.9547e+08	1.95931e+08	2.03795e+08	HMDB00161	5950	C00041	0.00093068	0.473817	0.00398488
L-proline	C5H9NO2	116.071	764762846	7.4834e+08	7.82326e+08	8.48404e+08	8.64539e+08	8.63608e+08	HMDB00162	145742	C00148	0.00328691	-0.166677	0.00846796
adenosine	C10H13N5O4	268.104	1.38732e+07	1.19857e+07	9.70765e+06	3.9554e+06	6.01179e+06	5.41151e+06	HMDB00050	60961	C00212	0.0159741	1.20958	0.0274358
2-deoxycytidine	C9H13N3O4	228.098	1.1514e+06	931991	932966	942828	827228	806594	HMDB00014	13711	C00881	0.174759	0.22731	0.215963
adenine	C5H5N5	136.062	3.21151e+07	3.48315e+07	3.34044e+07	2.01631e+07	2.89341e+07	2.98942e+07	HMDB00034	190	C00147	0.141058	0.345287	0.177689
Guanine	C5H5N5O	152.057	918716	974457	989693	616983	845816	903917	HMDB00132	764	C00242	0.182807	0.284618	0.224993
cytosine	C4H5N3O	112.051	2.57219e+07	2.26695e+07	2.29961e+07	2.14657e+07	2.11058e+07	2.05925e+07	HMDB00630	597	C00380	0.0969003	0.176569	0.125888
thymine/imidazol-4-ylacetate	C5H6N2O2	127.05	3.43476e+06	3.29317e+06	3.49939e+06	1.31255e+06	1.27284e+06	1.36102e+06	HMDB00262	1135	C00178	0.000157418	1.37381	0.00149548
L-carnitine	C7H15NO3	162.112	4.12995e+08	3.80147e+08	376934413	8.68223e+08	8.59713e+08	9.418e+08	HMDB00062	2724480	C15025	0.000659656	-1.19009	0.00331632
Acetylcarnitine	C9H17NO4	204.123	871942170	8.40222e+08	9.43421e+08	1.9265e+08	2.12818e+08	2.19635e+08	HMDB00201	1	C02571	0.00111523	2.08687	0.00418555
Propionylcarnitine	C10H19NO4	218.139	2.75175e+07	3.26383e+07	3.24848e+07	1.68688e+07	2.14628e+07	2.12841e+07	HMDB00824	107738	C03017	0.00841782	0.635953	0.0168356
Butyrylcarnitine	C11H21NO4	232.154	6.03206e+07	7.0127e+07	6.69203e+07	1.07143e+08	1.35723e+08	1.33915e+08	HMDB02013	439829	C02862	0.0161323	-0.932838	0.0275518
3-Hydroxybutyrylcarnitine	C11H21NO5	248.149	1.28849e+07	1.29948e+07	1.40826e+07	3.24954e+06	3.50592e+06	3.33123e+06	HMDB13127	53481617	NA	0.00102273	1.98619	0.00403781
Succinylcarnitine	C11H19NO6	262.129	2.10571e+06	2.04623e+06	1707411	672932	660597	645357	NA	NA	NA	0.0088565	1.56605	0.0173702
3-hydroxy-isovalerylcarnitine	C12H23NO5	262.165	6.80963e+06	6.03689e+06	6.8139e+06	3.89407e+06	4.01796e+06	4.44361e+06	NA	NA	NA	0.00258153	0.670124	0.00747415
Glutarylcarnitine	C12H21NO6	276.144	110778	147760	125046	226562	268336	176751	HMDB13130	53481622		0.0526887	-0.808164	0.0738127
Octenoylcarnitine	C15H27NO4	286.201	269644	275796	251982	72110.4	77612.8	79380.4	NA	NA	NA	0.000603711	1.79934	0.00316225
Octanoylcarnitine	C15H29NO4	288.217	534927	567827	518020	404990	265326	278015	HMDB00791	11953814	C02838	0.0278037	0.773219	0.0426885
Decenoylcarnitine	C17H31NO4	314.233	127209	106121	106395	12394.2	18292.4	25700.8	NA	NA	NA	0.00108474	2.59093	0.00418555
Decanoylcarnitine	C17H33NO4	316.248	192313	207580	190984	75828.2	113953	114771	HMDB06210	53477803		0.00913856	0.956167	0.017695
Tetradecenoylcarnitine	C21H39NO4	370.295	903813	864793	792115	819042	666959	663174	HMDB13329	53481677		0.0992529	0.252766	0.128395
Pendtadenoylcarnitine	C22H43NO4	386.326	1.32906e+06	1.36026e+06	1.45605e+06	248696	272826	278456	NA	NA	NA	0.000676355	2.37347	0.00331632
Palmitoylcarnitine	C23H45NO4	400.342	1.94305e+07	2.03666e+07	2.19754e+07	3.45898e+06	3.91864e+06	3.96097e+06	HMDB00222	11953816	C02990	0.0012987	2.44572	0.00470004
3-hydroxyhexadecenoylcarnitine	C23H43NO5	414.321	648856	450166	435385	475232	327046	370653	HMDB13333	53481685		0.22619	0.387562	0.274984
3-hydroxyhexadecanoylcarnitine	C23H45NO5	416.337	1.36287e+06	1.6797e+06	1.45388e+06	62297.8	55395.3	108101	HMDB13336	53481691		0.00348751	4.3157	0.00883503
Heptadecanoylcarnitine	C24H47NO4	414.358	649214	690378	734999	163177	158515	157830	HMDB06210	53477803		0.00207908	2.11316	0.00647852
Stearoylcarnitine	C25H49NO4	428.373	1.62675e+06	1.52911e+06	1.81274e+06	1.0679e+06	1.00253e+06	1.05979e+06	HMDB00848	6426855		0.01381	0.666575	0.0241279
Tetradecanoylcarnitine	C21H41NO4	372.311	1.09551e+07	1.08369e+07	1.16007e+07	1.8217e+06	2.03931e+06	1.96274e+06	HMDB05066	53477791		0.000308678	2.51952	0.00203996
Trans-hexadec-2-enoylcarnitine	C23H43NO4	398.326	9.09855e+06	9.45312e+06	9.75763e+06	1.20529e+06	1.31718e+06	1.39372e+06	HMDB06317	53477817		0.000220981	2.85375	0.00185784
Linolenylcarnitine	C25H43NO4	422.326	306453	247509	347666	135914	119277	94306.6	HMDB06319	53477821		0.0136556	1.36725	0.024033
Linoleylcarnitine	C25H45NO4	424.342	1.28384e+06	1.48807e+06	1.47835e+06	237548	248636	253385	HMDB06469	6450015		0.00309192	2.52279	0.00824512
Elaidiccarnitine/Vaccenylcarnitine	C25H47NO4	426.358	1.04751e+07	1.1159e+07	1.1921e+07	2.31871e+06	2.55841e+06	2.65882e+06	HMDB06464	53477837		0.00142483	2.15467	0.00494966
Lauroylcarnitine	C19H37NO4	344.28	1.25059e+06	1.29176e+06	1.37318e+06	473991	569424	602733	HMDB02250	168381		0.000141882	1.25012	0.00139495
1-methylpyrrolinium	C5H9N	84.0808	2.42708e+07	2.48085e+07	2.50562e+07	1.36329e+07	1.51735e+07	1.57219e+07	HMDB60253	8429	C06178	0.00156632	0.735442	0.00529069
glycine	C2H5NO2	76.0393	1.06666e+08	1.04768e+08	1.10492e+08	4.1782e+07	4.21229e+07	4.37021e+07	HMDB00123	750	C00037	0.000187973	1.33502	0.00163268
sarcosine	C3H7NO2	90.055	742733	917531	982093	635959	599454	601237	HMDB00271	3513	C00213	0.060508	0.524749	0.0828577
Trimethylamine N-oxide	C3H9NO	76.0757	1.16698e+06	1.08639e+06	1.34249e+06	780354	873592	992314	HMDB00925	1145	C01104	0.0332876	0.442383	0.049605
Methionine sulfoxide	C5H11NO3S	166.053	1.97879e+06	1.65358e+06	2.0175e+06	1.01443e+06	627052	544544	HMDB02005	847		0.00395977	1.36991	0.00963015
