## Supplementary material for "Protein hyperacylation links mitochondrial dysfunction with nuclear organization": Dataset S2. ATAC-seq read mapping

### Sheet: Sheet1
Library	Unpaired Reads	Paired Reads	Unmapped Reads	Unpaired Read Duplicates	Read Pair Duplicates	Read Pair Optical Duplicates	Percent Duplication	Estimated Library Size
SDHC KO Rep 1	1728976	66894054	13262812	1003071	10632515	463139	0.16432	194218191
SDHC KO Rep2	1727540	65081648	12747282	934451	10649586	541944	0.168576	183923483
Control Rep 1	2515266	81198137	21456662	1671390	17571195	666144	0.223233	163912708
Control Rep 2	1890508	72771975	11837718	822746	9555872	531123	0.135209	264516819
SDHC KO + HATi Rep 1	2845863	89957394	12056817	1311818	11640145	779393	0.134559	335749722
SDHC KO + HATi Rep 2	2457694	78290818	10047376	1158337	11661989	934196	0.153939	252473763
SDHC KO + Vehicle Rep 1	2687160	86339216	9571236	1538894	14179514	942186	0.170489	246188902
SDHC KO + Vehicle Rep 2	2617057	90105993	10318421	1407531	15367797	1120114	0.17581	247357541
